# Performance Comparison Of Agilent New SureSelect All Exon v8 Probes With v7 Probes For Exome Sequencing

**DOI:** 10.1101/2022.04.15.488338

**Authors:** Vera Belova, Anna Shmitko, Anna Pavlova, Robert Afasizhev, Valery Cheranev, Anastasia Tabanakova, Natalya Ponikarovskaya, Denis Rebrikov, Dmitriy Korostin

## Abstract

Exome sequencing may become routine in health care it increases the chance of pinpointing the genetic cause of an individual patient’s condition and thus making an accurate diagnosis. It is important for facilities providing genetic services to keep track of changes in the technology of exome capture in order to maximize throughput while reducing cost per sample. In this study, we focused on comparing the newly released exome probe set Agilent SureSelect Human All Exon v8 and the previous probe set v7. In preparation for higher throughput of exome sequencing using the DNBSEQ-G400, we evaluated target design, coverage statistics, and variants across these two different exome capture products. Although the target size of the v8 design has not changed much compared to the v7 design (35.24 Mb vs 35.8 Mb), the v8 probe design allows you to call more of SNVs (+3.06%) and indels (+8.49%) with the same number of raw reads per sample on the common target regions (34.84 Mb). Our results suggest that the new Agilent v8 probe set for exome sequencing yields better data quality than the current Agilent v7 set.
