## Supplementary Table 3 for "Performance Comparison Of Agilent New SureSelect All Exon v8 Probes With v7 Probes For Exome Sequencing"

### Sheet: v7_on_target_bed_v7
№	sample name	SNV before filter	SNV after filter	INDEL before filter	INDEL after filter
1	Sample_v7_1	93072	25072	7412	747
2	Sample_v7_2	77566	26121	5651	768
3	Sample_v7_3	77067	25325	5632	716
4	Sample_v7_4	72072	25417	5155	731
5	Sample_v7_5	97557	26246	7699	741
6	Sample_v7_6	77486	25568	5533	727
7	Sample_v7_7	74896	26031	5511	775
8	Sample_v7_8	68009	26004	4547	737
9	Sample_v7_9	94380	25387	7567	732
10	Sample_v7_10	92801	25227	7347	699
11	Sample_v7_11	80197	25691	5915	731
12	Sample_v7_12	83936	25593	6428	718
13	Sample_v7_13	74603	25347	5321	722
14	Sample_v7_14	83539	26252	6137	775
15	Sample_v7_15	82786	25692	6241	776
16	Sample_v7_16	82276	25701	6289	756
17	Sample_v7_17	75010	25878	5317	738
18	Sample_v7_18	79052	26246	5793	775
19	Sample_v7_19	83947	26298	6209	750
20	Sample_v7_20	75944	25622	5473	749
Filter used: on-target bed v7, DP>13, QUAL>30

### Sheet: v7_on_target_bed_intersectv7v8
№	sample name	SNV before filter	SNV after filter	INDEL before filter	INDEL after filter
1	Sample_v7_1	93072	23767	7412	630
2	Sample_v7_2	77566	24763	5651	623
3	Sample_v7_3	77067	24022	5632	584
4	Sample_v7_4	72072	24083	5155	608
5	Sample_v7_5	97557	24819	7699	611
6	Sample_v7_6	77486	24305	5533	602
7	Sample_v7_7	74896	24614	5511	631
8	Sample_v7_8	68009	24654	4547	616
9	Sample_v7_9	94380	23982	7567	605
10	Sample_v7_10	92801	23964	7347	588
11	Sample_v7_11	80197	24341	5915	609
12	Sample_v7_12	83936	24213	6428	591
13	Sample_v7_13	74603	23975	5321	578
14	Sample_v7_14	83539	24899	6137	649
15	Sample_v7_15	82786	24277	6241	630
16	Sample_v7_16	82276	24328	6289	614
17	Sample_v7_17	75010	24615	5317	612
18	Sample_v7_18	79052	24793	5793	635
19	Sample_v7_19	83947	24805	6209	614
20	Sample_v7_20	75944	24265	5473	618
Filter used: on-target bed intersectv7v8, DP>13, QUAL>30

### Sheet: v8_on_target_bed_v8
№	sample name	SNV before filter	SNV after filter	INDEL before filter	INDEL after filter
1	Sample_v8_1	98061	24896	8105	718
2	Sample_v8_2	80867	26039	5985	703
3	Sample_v8_3	80603	25403	6017	686
4	Sample_v8_4	74776	25396	5471	700
5	Sample_v8_5	101850	26223	8458	696
6	Sample_v8_6	80487	25402	5875	697
7	Sample_v8_7	77187	25865	5641	721
8	Sample_v8_8	69625	25887	4711	703
9	Sample_v8_9	98689	25154	8189	721
10	Sample_v8_10	97389	25114	8080	654
11	Sample_v8_11	83007	25515	6294	673
12	Sample_v8_12	86349	25404	6859	695
13	Sample_v8_13	76867	25128	5681	684
14	Sample_v8_14	86099	25896	6636	729
15	Sample_v8_15	85536	25357	6598	721
16	Sample_v8_16	84945	25516	6548	704
17	Sample_v8_17	77271	25955	5641	698
18	Sample_v8_18	81655	25930	6124	704
19	Sample_v8_19	86842	25742	6629	694
20	Sample_v8_20	78030	25341	5817	684
Filter used: on-target bed v8, DP>13, QUAL>30

### Sheet: v8_on_target_bed_intersectv7v8
№	sample name	SNV before filter	SNV after filter	INDEL before filter	INDEL after filter
1	Sample_v8_1	98061	24463	8105	679
2	Sample_v8_2	80867	25599	5985	674
3	Sample_v8_3	80603	24988	6017	651
4	Sample_v8_4	74776	24921	5471	662
5	Sample_v8_5	101850	25783	8458	659
6	Sample_v8_6	80487	24979	5875	662
7	Sample_v8_7	77187	25429	5641	682
8	Sample_v8_8	69625	25440	4711	668
9	Sample_v8_9	98689	24738	8189	681
10	Sample_v8_10	97389	24680	8080	621
11	Sample_v8_11	83007	25104	6294	637
12	Sample_v8_12	86349	24976	6859	664
13	Sample_v8_13	76867	24717	5681	654
14	Sample_v8_14	86099	25444	6636	688
15	Sample_v8_15	85536	24919	6598	685
16	Sample_v8_16	84945	25074	6548	671
17	Sample_v8_17	77271	25486	5641	664
18	Sample_v8_18	81655	25470	6124	669
19	Sample_v8_19	86842	25303	6629	659
20	Sample_v8_20	78030	24882	5817	644
Filter used: on-target bed intersectv7v8, DP>13, QUAL>30
